# Cellular life from the three domains and viruses are transcriptionally active in a hypersaline desert community

**DOI:** 10.1101/839134

**Authors:** Gherman Uritskiy, Michael J. Tisza, Diego R Gelsinger, Adam Munn, James Taylor, Jocelyne DiRuggiero

**Author notes:** Corresponding authors and; Correspondence: Jocelyne DiRuggiero Johns Hopkins University Department of Biology, 3400 N. Charles Street, Mudd Hall 235 Baltimore MD 21218, USA.

## Abstract

Microbial communities play essential roles in the biosphere and understanding the mechanisms underlying their functional adaptations to environmental conditions is critical for predicting their behavior. This aspect of microbiome function has not been well characterized in natural high-salt environments. To address this knowledge gap, and to build a general framework of relating the genomic and transcriptomic components in a microbiome, we performed a meta-omic survey of extremophile communities inhabiting halite (salt) nodules in the Atacama Desert. We found that the major phyla of this halophilic community have very different levels of total transcriptional activity and that different metabolic pathways were activated in their transcriptomes. We report that a novel *Dolichomastix* alga – the only eukaryote found in this system – was by far the most active community member. It produced the vast majority of the community’s photosynthetic transcripts despite being outnumbered by members of the *Cyanobacteria*. The divergence in the transcriptional landscapes of these segregated communities, compared to the relatively stable metagenomic functional potential, suggests that microbiomes in each salt nodule undergo unique transcriptional adjustments to adapt to local conditions. We also report the characterization of several previously unknown halophilic viruses, many of which exhibit transcriptional activity indicative of host infection.

**Originality-Significance Statement:** While the metagenomics of hypersaline environments have already led to many discoveries, the transcriptional adaptations and functions of halophilic microbial communities in natural environments remains understudied. We perform the first robust meta-omic investigation of a hypersaline desert ecosystem, linking the genomic and transcriptional elements of the community. Our analysis unexpectedly revealed that Eukaryotes may be the main primary producers in this extreme environment, despite halophilic Archaea and Bacteria dominating the biomass. We also expand on the existing known diversity of halophilic viruses and demonstrate abundance (copies per million reads) and metatranscriptomic activity (transcripts per million reads); putative hosts are shown on the right.
