## Supplementary material for "Cellular life from the three domains and viruses are transcriptionally active in a hypersaline desert community": Data_S1

### Sheet: Sheet1
MAG name	Bin name	completeness	contamination	GC	N50	Size	Coverage	Taxonomy
T17_Micromonas_42_105	bin.chloroplast	NA	NA	0.426	64516	95095	105.375	Eukaryota;Chlorophyta;Mamiellophyceae;Mamiellales;Mamiellaceae;Micromonas
T17_Micromonas_48_77	bin.mitochondria	NA	NA	0.483	16661	46148	77.9169	Eukaryota;Chlorophyta;Mamiellophyceae;Mamiellales;Mamiellaceae;Micromonas
T17_Micromonas_55_7	bin.algae	NA	NA	0.554	5937	10314665	7.60026	Eukaryota;Chlorophyta;Mamiellophyceae;Mamiellales;Mamiellaceae;Micromonas
T17_Euhalothece_44_14	bin.23	97.99	0.222	0.44	18528	3344993	14.7304	Bacteria;Cyanobacteria;unclassified Cyanobacteria;Chroococcales;Aphanothecaceae;Euhalothece
T17_Halovenus_63_8	bin.31	96.26	3.066	0.63	16987	3270666	8.33858	Archaea;Euryarchaeota;Halobacteria;Halobacteriales;Halobacteriaceae;Halovenus
T17_Halothece_48_61	bin.29	96.22	0.666	0.483	8803	3576706	61.0577	Bacteria;Cyanobacteria;unclassified Cyanobacteria;Chroococcales;Aphanothecaceae;Halothece
T17_Euzebyales_72_6	bin.15	94.87	3.846	0.724	5327	2543617	6.93905	Bacteria;Actinobacteria;Nitriliruptoria;Euzebyales
T17_Halobacteriaceae_64_9	bin.13	92.69	2.11	0.647	27433	3584109	9.21227	Archaea;Euryarchaeota;Halobacteria;Halobacteriales;Halobacteriaceae
T17_Halorubrum_68_7	bin.16	92.56	3.231	0.684	7152	2778105	7.09187	Archaea;Euryarchaeota;Halobacteria;Haloferacales;Halorubraceae;Halorubrum
T17_Haloplanus_67_12	bin.26	91.12	1.263	0.675	15531	2492265	12.1619	Archaea;Euryarchaeota;Halobacteria;Haloferacales;Haloferacaceae;Haloplanus
T17_Halofilum_68_4	bin.19	89.55	3.685	0.681	3726	2464261	4.83168	Bacteria;Proteobacteria;Gammaproteobacteria;Chromatiales;Ectothiorhodospiraceae;Halofilum
T17_Halococcus_65_7	bin.20	88.15	2.745	0.65	6624	3353605	7.91952	Archaea;Euryarchaeota;Halobacteria;Halobacteriales;Halococcaceae;Halococcus
T17_Halomicrobium_63_25	bin.22	87.21	2.962	0.637	5708	2799673	25.1208	Archaea;Euryarchaeota;Halobacteria;Halobacteriales;Haloarculaceae;Halomicrobium
T17_Halobacteriaceae_65_4	bin.34	86.31	3.115	0.655	4356	2452736	4.83098	Archaea;Euryarchaeota;Halobacteria;Halobacteriales;Halobacteriaceae
T17_Natronomonas_69_63	bin.24	86.16	2.163	0.698	4997	2809760	63.4444	Archaea;Euryarchaeota;Halobacteria;Halobacteriales;Haloarculaceae;Natronomonas
T17_Halobacteriaceae_68_4	bin.28	85.4	3.404	0.681	5172	3179074	4.34746	Archaea;Euryarchaeota;Halobacteria;Halobacteriales;Halobacteriaceae
T17_Haloarculaceae_70_7	bin.21	85.13	0.653	0.701	7543	2102463	7.59633	Archaea;Euryarchaeota;Halobacteria;Halobacteriales;Haloarculaceae
T17_Haloarculaceae_67_6	bin.17	84.92	2.982	0.673	3804	1787931	6.62293	Archaea;Euryarchaeota;Halobacteria;Halobacteriales;Haloarculaceae
T17_Halobacterium_70_12	bin.3	84.86	0.881	0.702	4798	2149613	12.2693	Archaea;Euryarchaeota;Halobacteria;Halobacteriales;Halobacteriaceae;Halobacterium
T17_Halorubrum_68_6	bin.4	83.81	3.621	0.682	3980	2316450	6.21922	Archaea;Euryarchaeota;Halobacteria;Haloferacales;Halorubraceae;Halorubrum
T17_Nanohaloarchaea_46_6	bin.27	83.8	0	0.466	5640	951194	6.41276	Archaea;Nanoarchaeota;Nanohaloarchaea
T17_Halosimplex_67_13	bin.30	83.27	1.8	0.676	8409	2360790	13.2059	Archaea;Euryarchaeota;Halobacteria;Halobacteriales;Haloarculaceae;Halosimplex
T17_Nanohaloarchaea_41_10	bin.25	81.61	0	0.418	14158	876888	10.8876	Archaea;Nanoarchaeota;Nanohaloarchaea
T17_Halovenus_67_9	bin.1	81.58	1.063	0.671	6355	2529898	9.65132	Archaea;Euryarchaeota;Halobacteria;Halobacteriales;Halobacteriaceae;Halovenus
T17_Haloarculaceae_65_9	bin.12	80.72	2.6	0.657	14213	2734523	9.05266	Archaea;Euryarchaeota;Halobacteria;Halobacteriales;Haloarculaceae
T17_Halosimplex_68_6	bin.33	80.43	0.8	0.68	6031	2296951	6.8718	Archaea;Euryarchaeota;Halobacteria;Halobacteriales;Haloarculaceae;Halosimplex
T17_Ectothiorhodospiraceae_63_2	bin.14	80.35	2.116	0.632	2004	1883709	2.89007	Bacteria;Proteobacteria;Gammaproteobacteria;Chromatiales;Ectothiorhodospiraceae
T17_Halorubrum_73_5	bin.9	79.58	1.584	0.731	4631	2342299	5.7928	Archaea;Euryarchaeota;Halobacteria;Haloferacales;Halorubraceae;Halorubrum
T17_Haloarculaceae_69_5	bin.32	79.37	3.082	0.699	5466	2832907	5.83122	Archaea;Euryarchaeota;Halobacteria;Halobacteriales;Haloarculaceae
T17_Haloarculaceae_67_4	bin.7	78.97	1.985	0.678	4631	2420226	4.89474	Archaea;Euryarchaeota;Halobacteria;Halobacteriales;Haloarculaceae
T17_Halosimplex_69_9	bin.6	78.09	1.766	0.697	6170	2504276	9.07533	Archaea;Euryarchaeota;Halobacteria;Halobacteriales;Haloarculaceae;Halosimplex
T17_Salinibacter_61_3	bin.36	76.34	1.763	0.618	3026	2727571	3.50131	Bacteria;Bacteroidetes;unclassified Bacteroidetes;Bacteroidetes Order II. Incertae sedis;Rhodothermaceae;Salinibacter
T17_Natronoarchaeum_66_4	bin.10	75.27	2.866	0.664	3470	2653192	4.17047	Archaea;Euryarchaeota;Halobacteria;Halobacteriales;Halobacteriaceae;Natronoarchaeum
T17_Haloarculaceae_67_15	bin.38	75.03	4.512	0.67	3290	2401963	15.0541	Archaea;Euryarchaeota;Halobacteria;Halobacteriales;Haloarculaceae
T17_Haloarchaeobius_69_4	bin.37	74.85	0.148	0.693	2862	2455438	4.38042	Archaea;Euryarchaeota;Halobacteria;Halobacteriales;Halobacteriaceae;Haloarchaeobius
T17_Halorientalis_66_5	bin.5	72.46	1.4	0.662	5046	2821426	5.47725	Archaea;Euryarchaeota;Halobacteria;Halobacteriales;Haloarculaceae;Halorientalis
T17_Nanohaloarchaea_45_3	bin.11	71.65	2.336	0.45	4320	774495	3.16381	Archaea;Nanoarchaeota;Nanohaloarchaea
T17_Haloarculaceae_66_4	bin.18	71.05	1.931	0.664	4234	2036774	4.60595	Archaea;Euryarchaeota;Halobacteria;Halobacteriales;Haloarculaceae
T17_Halococcus_67_10	bin.8	70.89	1.292	0.674	3827	1707380	10.0633	Archaea;Euryarchaeota;Halobacteria;Halobacteriales;Halococcaceae;Halococcus
T17_Nanohaloarchaea_62_2	bin.2	70.4	0.934	0.623	3147	1145043	2.9429	Archaea;Nanoarchaeota;Nanohaloarchaea
T17_Haloarculaceae_66_11	bin.39	70.31	1.102	0.664	4260	2318605	11.9731	Archaea;Euryarchaeota;Halobacteria;Halobacteriales;Haloarculaceae
T17_Haloarculaceae_66_67	bin.35	70.01	1.843	0.668	2819	2079474	4.57876	Archaea;Euryarchaeota;Halobacteria;Halobacteriales;Haloarculaceae
