## Supplementary material for "Cellular life from the three domains and viruses are transcriptionally active in a hypersaline desert community": Data S2

### Sheet: Cellular proteins
Protein ID	Protein name	Homolohue gene in Dolichomastix	Dolichomastix expression (tpm)
AAD11872.1	elongation factor Tu (mitochondrion)	CHLO_1_length_64516_cov_66.122958-28	203.56
AAA84152.1	ribulose-1,5-bisphosphate carboxylase/ oxygenase precursor (chloroplast)	CHLO_1_length_64516_cov_66.122958-65	2193.07
AAA84449.1	ribulose-1,5-bisphosphate carboxylase/oxygenase large subunit (chloroplast)	CHLO_1_length_64516_cov_66.122958-65	2193.07
AAK96893.1	ribulose-1,5-bisphosphate carboxylase/oxygenase large subunit, partial (chloroplast)	CHLO_1_length_64516_cov_66.122958-65	2193.07
BAA92486.1	ribulose-1,5-bisphosphate carboxylase/oxygenase form I large subunit, partial	CHLO_1_length_64516_cov_66.122958-65	2193.07
AAF26002.1	2-isopropylmalate synthase	NODE_10838_length_5428_cov_9.278988-1	2.47661
BAC43372.1	putative aspartate kinase-homoserine dehydrogenase	NODE_11196_length_5338_cov_8.932803-3	1.50963
AAC49079.1	TGF-beta receptor interacting protein	NODE_1991_length_11969_cov_8.056488-17	2.92924
AB035312.1	Chlamydomonas sp. W80 gap-	NODE_2195_length_11529_cov_7.848178-1	14.2939
AAB01817.1	glutamine synthetase	NODE_2265_length_11386_cov_8.107934-10	29.938
AAB01818.1	glutamine synthetase	NODE_2265_length_11386_cov_8.107934-10	29.938
CAA43808.1	H(+)-transporting ATP synthase	NODE_2429_length_11094_cov_5.093306-6	9.2494
AAA33091.1	ribulose 1,5-bisphosphate carboxylase/oxygenase activase	NODE_2889_length_10289_cov_7.376979-13	39.4473
AAC41543.1	heat shock protein 70, hsp70A2	NODE_3109_length_9997_cov_7.348220-2	128.755
AAA66365.1	chaperonin precursor (chloroplast)	NODE_3646_length_9265_cov_8.326059-7	6.12779
BAA94305.1	sedoheptulose-1,7-bisphosphatase	NODE_3757_length_9121_cov_7.013016-10	2.81814
AAO17017.1	Putative heat shock 70 KD protein, mitochondrial precursor	NODE_3839_length_9032_cov_7.119193-2	35.5482
CAA42660.1	luminal binding protein (BiP)	NODE_3839_length_9032_cov_7.119193-2	35.5482
BAC08851.1	dihydrolipoamide S-acetyltransferase	NODE_4199_length_8687_cov_7.961770-6	7.50377
AAB60936.1	beta tubulin	NODE_4948_length_8052_cov_7.360010-4	37.355
AB037154.1	26S proteasome regulatory particle triple-A ATPase subunit2b	NODE_5552_length_7621_cov_7.687682-5	3.12153
AAA33090.1	phosphoribulokinase	NODE_6419_length_7095_cov_9.139631-5	3.12153
AAA34036.1	phosphoribulokinase precursor (EC 2.7.1.19), partial	NODE_6419_length_7095_cov_9.139631-5	3.12153
AAB86803.1	pyruvate dehydrogenase E	NODE_756_length_17528_cov_7.324100-8	1.91431
AAB41553.1	6-phosphogluconate dehydrogenase	NA	NA
AAB51365.1	chloroplast ATP synthase subunit delta precursor	NA	NA
AAB67843.1	carbamoyl phosphate synthetase large chain	NA	NA
AAC49378.1	carbonic anhydrase	NA	NA
AAC49943.1	ADP-glucose pyrophosphorylase large subunit	NA	NA
AAF14827.1	putative mitochondrial processing peptidase	NA	NA
AAF19753.1	Ferredoxin-NADP Reductase	NA	NA
AAF28773.1	iron-superoxide dismutase precursor	NA	NA
AAF75832.1	ADP-glucose pyrophosphorylase small subunit	NA	NA
AAF95439.1	NADH:ubiquinone oxidoreductase, Na translocating, alpha subunit	NA	NA
AAL02989.1	thioredoxin peroxidase	NA	NA
AAM65564.1	ferrodoxin NADP oxidoreductase, putative	NA	NA
AF059204.1	dihydroxyacetone kinase (DAK2) gene	NA	NA
AJ240053.1	plastidic phosphoglucomutase	NA	NA
BAA20405.1	Phosphoglycerate dehydrogenase	NA	NA
BAA22631.1	triose phosphate isomerase, partial	NA	NA
BAA88227.1	thiamin biosynthetic enzyme	NA	NA
BAB02871.1	dihydroxyacetone/glycerone kinase-like protein	NA	NA
BAB02957.1	zinc metalloprotease (insulinase family)	NA	NA
BAB08691.1	GTP-binding protein typA (tyrosine phosphorylated protein A)	NA	NA
BAC09006.1	thioredoxin peroxidase	NA	NA
CAA75628.1	adenosine kinase	NA	NA
CAB52685.1	plastidic glucose-6-phosphate dehydrogenase	NA	NA
CAC15546.1	plastidic NADP-dependent malate dehydrogenase	NA	NA
CAC35355.1	GDP-mannose pyrophosphorylase	NA	NA
CAC42762.1	inorganic pyrophosphatase precursor	NA	NA
X71439.1	G.max gene fusA	NA	NA

### Sheet: Membrane-bound proteins
Protein ID	Protein name	Homolohue gene in Dolichomastix	Dolichomastix expression (tpm)
BAC20416.1	ATP synthase beta-subunit, partial (chloroplast)	CHLO_1_length_64516_cov_66.122958-10	77.8127
P26526.3	ATP synthase subunit alpha, chloroplastic	CHLO_1_length_64516_cov_66.122958-16	119.45
AAA84154.1	photosystem II reaction centers CP47 apoprotein (chloroplast)	CHLO_1_length_64516_cov_66.122958-46	270.753
AAA84154.1	photosystem II reaction centers CP47 apoprotein (chloroplast)	CHLO_1_length_64516_cov_66.122958-46	270.753
AAA84148.1	chlorophyll a-binding protein (chloroplast)	CHLO_1_length_64516_cov_66.122958-79	1062.66
AAA82726.1	YptC4	NODE_12520_length_5029_cov_6.157620-2	3.21429
AAC63951.1	lecithinase	NODE_1950_length_12056_cov_7.678443-2	48.0197
P0C224.2	Ubiquitin-60S ribosomal protein L40	NODE_1950_length_12056_cov_7.678443-2	48.0197
BAA94304.1	NADP-glyceraldehyde-3-phosphate dehydrogenase	NODE_2195_length_11529_cov_7.848178-1	14.2939
AAA33278.1	major chlorophyll binding protein	NODE_2692_length_10636_cov_7.745393-7	19.9683
AAA62772.1	28.5 kDa LHCII apoprotein	NODE_2692_length_10636_cov_7.745393-7	19.9683
AF268321.1	Chlorarachnion CCMP62	NODE_2692_length_10636_cov_7.745393-7	19.9683
AAB00730.2	70 kDa heat shock protein	NODE_3109_length_9997_cov_7.348220-2	128.755
AAL79732.1	heat shock protein 90	NODE_3839_length_9032_cov_7.119193-1	17.4476
AAA33101.1	beta-1 tubulin	NODE_4948_length_8052_cov_7.360010-4	37.355
BM449137.1	small rab-related GTPase	NODE_6379_length_7112_cov_7.733031-4	12.6677
AAD02267.1	ClpC protease (chloroplast)	NODE_7118_length_6742_cov_8.680873-7	6.2943
AAA33079.1	ATP synthase gamma-subunit	NA	NA
AAC49378.1	carbonic anhydrase	NA	NA
AAK38732.1	nucleoside diphosphate kinase	NA	NA
AAN69766.1	succinyl-CoA synthetase alpha subunit	NA	NA
AAO55717.1	2-oxoglutarate dehydrogenase, E3 component, lipoamide dehydrogenase	NA	NA
AAO57430.1	peptidoglycan-associated lipoprotein	NA	NA
AAO86694.1	enolase	NA	NA
AAU87579.1	high affinity nitrate transporter	NA	NA
ABB88698.1	P-type ATPase	NA	NA
BAD16683.1	low-CO2 inducible protein LCIC	NA	NA
BM446979.1	hypothetical protein	NA	NA
BM447040.1	glutathione S-transferase	NA	NA
BM447417.1	nascent polypeptide-associated complex subunit alpha-like protein 1	NA	NA
BM447790.1	photosystem I light-harvesting cholrophyll-a/b protein 2	NA	NA
BM448537.1	ATP synthase delta chain, chloroplastic	NA	NA
BM448806.1	hypothetical protein	NA	NA
BM448994.1	Golgi apparatus protein 1	NA	NA
CAA52107.1	plasma membrane ATPase	NA	NA
CAA66667.1	polyubiquitin	NA	NA
CAB43885.1	acyl-CoA synthetase-like protein	NA	NA
CAB54526.1	calreticulin	NA	NA
CX120245.1	hypothetical protein	NA	NA
CX160725.1	hypothetical protein	NA	NA
CX160887.1	hypothetical protein	NA	NA
Gene ID	Protein name	NA	NA
P93125	Ttf-1	NA	NA
pdb|1LPF|A	Chain A, Dihydrolipoamide Dehydrogenase	NA	NA
pdb|1Y7W|B	Chain B, Halotolerant Alpha-type Carbonic Anhydrase (dca Ii)	NA	NA
Q6JIY9	Flagellar adenylate kinase	NA	NA
